# Sex-dependent effects of angiotensin type 2 receptor expressing medial prefrontal cortex (mPFC) interneurons in fear extinction learning

**DOI:** 10.1101/2023.11.21.568156

**Authors:** Hannah C. Smith, Zhe Yu, Laxmi Iyer, Paul J. Marvar

**Affiliations:** Department of Neuroscience, George Washington University, Washington, DC; Department of Pharmacology & Physiology, George Washington University, Washington, DC; Department of Psychiatry and Behavioral Sciences, George Washington University, Washington DC

**Keywords:** angiotensin II, PTSD, Fear extinction, AT2R, prefrontal cortex, interneuron

## Abstract

**Background:** The renin-angiotensin system (RAS) has been identified as a potential therapeutic target for PTSD, though its mechanisms are not well understood. Brain angiotensin type 2 receptors (AT2Rs) are a subtype of angiotensin II receptors located in stress and anxiety-related regions, including the medial prefrontal cortex (mPFC), but their function and mechanism in the mPFC remain unexplored. We therefore used a combination of imaging, cre/lox, and behavioral methods to investigate mPFC-AT2R-expressing neuron involvement in fear learning.

**Methods:** To characterize mPFC-AT2R-expressing neurons in the mPFC, AT2R-Cre/td-Tomato male and female mice were used for immunohistochemistry (IHC). mPFC brain sections were stained with glutamatergic or interneuron markers, and density of AT2R^+^ cells and colocalization with each marker was quantified. To assess fear-related behaviors in AT2R-flox mice, we selectively deleted AT2R from mPFC neurons using an AAV-Cre virus. Mice then underwent Pavlovian auditory fear conditioning, approach/avoidance, and locomotion testing.

**Results:** IHC results revealed that AT2R is densely expressed in the mPFC. Furthermore, AT2R is primarily expressed in somatostatin interneurons in females but not males. Following fear conditioning, mPFC-AT2R deletion impaired extinction in female but not male mice. Locomotion was unaltered by mPFC-AT2R deletion in males or females, while AT2R-deleted females had increased exploratory behavior.

**Conclusion:** These results lend support for mPFC-AT2R+ neurons as a novel subgroup of somatostatin interneurons that influence fear extinction in a sex-dependent manner. This furthers underscores the role of mPFC in top-down regulation and a unique role for peptidergic (ie., angiotensin) mPFC regulation of fear and sex differences.
