## Supplemental Table 1 for "Sex-dependent effects of angiotensin type 2 receptor expressing medial prefrontal cortex (mPFC) interneurons in fear extinction learning"

### Sheet: Sheet1
Data shown in Figure 1
mPFC AT2R Cell Density (Fig. 1 B,E)
Measure/Comparison		Statistical test		Results
mPFC AT2R Cell Density/Male vs Female		Unpaired t-test		t(4)=0.9017, P=0.4182, ηp2=0.17
Male mPFC AT2R Cell Density/Rostral vs Caudal		1-factor ANOVA		F(2,6)=0.2644, P=0.7762, ηp2=0.08
Female mPFC AT2R Cell Density/Rostral vs Caudal		1-factor ANOVA		F(2,6)=0.07844, P=0.9255, ηp2=0.03
Data shown in Figure 2-4
mPFC AT2R Cell Type Colocalization (Fig. 2 B-E)
Measure/Comparison		Statistical test		Results
mPFC AT2R-Parvalbumin Colocalization/Male vs Female		Unpaired t-test		t(4)=0.4139, P=0.7002, ηp2=0.04
mPFC AT2R-nNos Colocalization/Male vs Female		Unpaired t-test		t(4)=0.5799, P=0.5931, ηp2=0.08
mPFC AT2R-Calbindin Colocalization/Male vs Female		Unpaired t-test		t(4)=0.3789, P=0.7240, ηp2=0.03
mPFC AT2R-Calretinin Colocalization/Male vs Female		Unpaired t-test		t(4)=0.03176, P=0.9762, ηp2=0.0003
mPFC AT2R-TBR1 Colocalization/Male vs Female		Unpaired t-test		t(4)=1.338, P=0.2520, ηp2=0.31
mPFC AT2R-Somatostatin Colocalization/Male vs Female		Unpaired t-test		t(4)=3.516, P=0.0245, ηp2=0.76
Data shown in Figure 5
mPFC AT2R deletion (Fig. 5 B-C)
Measure/Comparison		Statistical test		Results
Male AT2R mRNA/Cre vs GFP		Unpaired t-test		t(17)=2.537, P=0.0212, ηp2=0.28
Female AT2R mRNA/Cre vs GFP		Unpaired t-test		t(18)=3.276, P=0.0042, ηp2=0.37
mPFC AT2R deletion on freezing during extinction (Fig. 5 D-E)
Test-phase/Comparison	Statistical test	Block effect	AT2R deletion effect	Interaction
Male Extinction Learning/GFP vs Cre	2-factor ANOVA	F(4.739,80.56)=31.46, P<0.0001, ηp2=0.55	F(1,17)=0.09748, P=0.7587, ηp2=0.001	F(11,187)=0.7287, P=0.7101, ηp2=0.01
Female Extinction Learning/GFP vs Cre	2-factor ANOVA	F(6.113,112.3)=45.59, P<0.0001, ηp2=0.53	F(1,20)=5.351, P=0.0315, ηp2=0.05	F(11,220)=1.440, P=0.1563, ηp2=0.02
Data shown in Figure 6
Open field test, GFP vs Cre (Fig. 6 B-D,F-H)
Measure/Comparison		Statistical test		Results
Male Total Distance Traveled/GFP vs Cre		Unpaired t-test		t(15)=0.9683, P=0.3483, ηp2=0.06
Male Center Entries/GFP vs Cre		Unpaired t-test		t(15)=1.492, P=0.1565, ηp2=0.13
Male Time in Center/GFP vs Cre		Unpaired t-test		t(15)=1.467, P=0.1630, ηp2=0.13
Female Total Distance Traveled/GFP vs Cre		Unpaired t-test		t(17)=0.06815, P=0.9465, ηp2=0.0003
Female Center Entries/GFP vs Cre		Unpaired t-test		t(17)=0.5719, P=0.5749, ηp2=0.02
Female Time in Center/GFP vs Cre		Unpaired t-test		t(17)=1.105, P=0.2856, ηp2=0.07
Elevated plus maze, GFP vs Cre (Fig. 6 J-L,N-P)
Measure/Comparison		Statistical test		Results
Male Total Arm Entries/GFP vs Cre		Unpaired t-test		t(15)=1.836, P=0.0862, ηp2=0.18
Male Open Arm Entries/GFP vs Cre		Unpaired t-test		t(15)=0.4478, P=0.6607, ηp2=0.01
Male Open Arm Time/GFP vs Cre		Unpaired t-test		t(15)=0.2903, P=0.7755, ηp2=0.01
Female Total Arm Entries/GFP vs Cre		Unpaired t-test		t(17)=1.144, P=0.2687, ηp2=0.07
Female Open Arm Entries/GFP vs Cre		Unpaired t-test		t(17)=2.635, P=0.0174, ηp2=0.29
Female Open Arm Time/GFP vs Cre		Unpaired t-test		t(17)=1.376, P=0.1865, ηp2=0.10
